# Microbiome-derived Short Chain Fatty Acids modulate microglial inflammatory responses in a sex- and metabolite-specific manner

**DOI:** 10.64898/2026.06.30.735602

**Authors:** Morgan Towriss, Vivien Dang, Jenna Goeres, Jatin Choudhary, Alison Aube, Juliana Montoya Sanchez, Clianta Anindya, Koyah Morgan-Banke, Jordan Hamden, Christopher Whidbey, Annie Ciernia

**Author notes:** Corresponding author Annie Vogel Ciernia, 2215 Wesbrook Mall, Vancouver, BC, V6T 1Z3. co-first authors (Morgan Towriss, Vivien Dang).

## Abstract

Microbes residing in the gastrointestinal tract exert immunomodulatory impacts on the brain through the gut-brain axis. Short-chain fatty acids (SCFAs) produced by bacterial fermentation of dietary fiber can enter the brain parenchyma and are implicated in microglia-mediated inflammation. While the gut microbiome is required to maintain microglial homeostasis, the mechanisms by which microbiota-derived metabolites affect microglia remains unknown. We examined the roles of SCFAs, specifically butyrate, propionate and acetate, on microglial function in response to SCFAs both *in vitro* using BV2 cells and *in vivo* in mice. We observed *in vivo* that SCFAs impact microglial transcriptional responses to LPS in a sex- and metabolite-specific manner with butyrate having the strongest effect. Enriched gene sets included signatures associated with LPS-responsive microglia, Arg1-positive microglia, microglial cell cycle related genes and genes affiliated with changes in microglial morphology. We observed a similar effect *in vitro,* where metabolite administration enhanced phagocytosis, blunted proliferation and nitric oxide production. We then evaluated global histone modification levels following metabolite treatment and detected an enhancement of H3K9ac, H3K27ac, and H3K4me3 both *in vivo* and in BV2 cells treated with butyrate. Finally, we showed that butyrate is a potent HDAC inhibitor possibly contributing to enhanced acetylation. Hence, our findings suggest that SCFAs impact microglial function in a metabolite- and sex-specific manner, and that butyrate blunts inflammation by regulating microglial histone acetylation. Our results provide a more in-depth understanding of gut microbiome-microglia crosstalk, opening the door for new microbiome- and microglia-targeted therapies.

**Highlights:** Xxxx
