## Supplementary material for "Microbiome-derived Short Chain Fatty Acids modulate microglial inflammatory responses in a sex- and metabolite-specific manner": Table S1

### Sheet: Water Consumption
ANOVA
	Sum Sq	Mean Sq	NumDF	DenDF	F value	P value
Diet	87.4711	29.157	3	94.7653	0.186522	0.905333
Sex	3.35431	3.35431	1	93.3516	0.021458	0.883854
Day	3899.94	3899.94	1	264.438	24.9485	1.071e-06
Cohort	4300.41	1433.47	3	31.7674	9.17012	0.000161212
Diet:Sex	214.415	71.4717	3	95.065	0.457215	0.712825
Diet:Day	704.83	234.943	3	265.162	1.50297	0.214135
Sex:Day	278.205	278.205	1	265.116	1.77972	0.183329
Diet:Sex:Day	40.2782	13.4261	3	265.158	0.0858885	0.967719
Slope Comparisons within each Sex across Days
contrast	Sex	estimate	SE	df	t.ratio	Tukey corrected p.values
Saline - Butyrate	female	-0.188712	1.37297	265.031	-0.137448	0.999071
Saline - Propionate	female	1.42878	1.36839	265.118	1.04414	0.723626
Saline - Acetate	female	1.39737	1.38621	266.137	1.00805	0.744851
Butyrate - Propionate	female	1.6175	1.31402	265.25	1.23096	0.60773
Butyrate - Acetate	female	1.58608	1.33254	266.364	1.19027	0.633536
Propionate - Acetate	female	-0.0314127	1.3278	266.483	-0.0236576	0.999995
Saline - Butyrate	male	-0.867445	1.19167	267.682	-0.727923	0.885852
Saline - Propionate	male	0.715503	1.15611	268.122	0.618889	0.925988
Saline - Acetate	male	0.543775	1.22816	267.43	0.442756	0.97096
Butyrate - Propionate	male	1.58295	1.16484	265.123	1.35895	0.526292
Butyrate - Acetate	male	1.41122	1.23642	264.731	1.14138	0.664244
Propionate - Acetate	male	-0.171728	1.202	265.147	-0.142868	0.998958

### Sheet: Body Weight
ANOVA
	Sum Sq	Mean Sq	NumDF	DenDF	F value	P value
Diet	75.9286	25.3095	3	115.062	3.67046	0.0143525
Sex	1.27854	1.27854	1	114.527	0.185417	0.667568
Injection	5.97161	5.97161	1	115.429	0.866018	0.354002
Day	4209.83	4209.83	1	118.589	610.52	1.35939e-48
Cohort	104.84	34.9468	3	116.579	5.06807	0.00246341
Diet:Sex	37.4968	12.4989	3	114.875	1.81263	0.14878
Diet:Injection	33.3062	11.1021	3	115.034	1.61005	0.190891
Sex:Injection	7.16573	7.16573	1	114.874	1.03919	0.310151
Diet:Day	78.3146	26.1049	3	118.554	3.7858	0.0123299
Sex:Day	0.186768	0.186768	1	118.624	0.0270855	0.869557
Injection:Day	3.41088	3.41088	1	118.557	0.494655	0.483237
Diet:Sex:Injection	25.934	8.64467	3	115.052	1.25367	0.293709
Diet:Sex:Day	112.855	37.6183	3	118.553	5.45551	0.00150853
Diet:Injection:Day	50.89	16.9633	3	118.555	2.46007	0.0660957
Sex:Injection:Day	0.159149	0.159149	1	118.557	0.0230803	0.879507
Diet:Sex:Injection:Day	42.9263	14.3088	3	118.553	2.0751	0.107184
Slope Comparisons within each Sex and LPS conditionacross Days
contrast	Sex	Injection	estimate	SE	df	t.ratio	p.value
Saline - Butyrate	female	LPS	0.629522	0.373941	114.985	1.68348	0.337086
Saline - Propionate	female	LPS	0.0623532	0.399072	115.831	0.156246	0.998634
Saline - Acetate	female	LPS	1.14063	0.399307	116.049	2.85653	0.0257754
Butyrate - Propionate	female	LPS	-0.567169	0.388154	115.385	-1.46119	0.464253
Butyrate - Acetate	female	LPS	0.511108	0.388396	115.615	1.31595	0.554713
Propionate - Acetate	female	LPS	1.07828	0.412647	116.339	2.61307	0.0491791
Saline - Butyrate	male	LPS	-0.901508	0.363616	116.033	-2.47929	0.0685249
Saline - Propionate	male	LPS	-0.752573	0.364886	117.551	-2.06249	0.171583
Saline - Acetate	male	LPS	-1.24772	0.37667	118.214	-3.3125	0.00664725
Butyrate - Propionate	male	LPS	0.148935	0.363592	116.001	0.409621	0.976696
Butyrate - Acetate	male	LPS	-0.346213	0.375417	116.752	-0.922209	0.79303
Propionate - Acetate	male	LPS	-0.495148	0.376647	118.184	-1.31462	0.555509
Saline - Butyrate	female	PBS	0.120966	0.406229	123.516	0.297779	0.990777
Saline - Propionate	female	PBS	-0.676284	0.381558	123.677	-1.77243	0.291527
Saline - Acetate	female	PBS	-0.725165	0.404604	121.684	-1.79228	0.282024
Butyrate - Propionate	female	PBS	-0.79725	0.388201	115.445	-2.0537	0.174708
Butyrate - Acetate	female	PBS	-0.846132	0.410874	114.518	-2.05934	0.172817
Propionate - Acetate	female	PBS	-0.0488815	0.3865	113.555	-0.126472	0.999273
Saline - Butyrate	male	PBS	-0.371353	0.372624	133.188	-0.99659	0.751606
Saline - Propionate	male	PBS	-0.667675	0.347289	126.594	-1.92253	0.223845
Saline - Acetate	male	PBS	-1.1986	0.363592	124.832	-3.29656	0.00690079
Butyrate - Propionate	male	PBS	-0.296322	0.355434	123.848	-0.833692	0.838343
Butyrate - Acetate	male	PBS	-0.827247	0.371378	122.432	-2.22751	0.121587
Propionate - Acetate	male	PBS	-0.530925	0.345956	115.106	-1.53466	0.420303

### Sheet: Open Field
Open Field % Time in Center
ANOVA table	SS (Type III)	DF	MS	F (DFn, DFd)	P value
Interaction	162.2	3	54.08	F (3, 71) = 0.9605	P=0.4162
Sex	37.67	1	37.67	F (1, 71) = 0.6690	P=0.4161
Diet	36.37	3	12.12	F (3, 71) = 0.2153	P=0.8855
Open Field Total Distance Travelled
ANOVA table	SS (Type III)	DF	MS	F (DFn, DFd)	P value
Interaction	537.3	3	179.1	F (3, 71) = 1.590	P=0.1995
Sex	557.7	1	557.7	F (1, 71) = 4.950	P=0.0293
Diet	498.7	3	166.2	F (3, 71) = 1.475	P=0.2286

### Sheet: Sickness Behaviour
ART Analysis Sickenss Rating (0-3)
Term	Df	Df.res	Sum Sq	Sum Sq.res	F value	P value
LPS.Treatment	1	61	19349.8	6686.21	176.533	1.15e-19
Diet	1	61	8710.78	18238.6	29.1337	1.17e-06
Sex:LPS.Treatment	1	61	1756.7	24714.5	4.33586	0.041519
Sex:Diet	1	61	412.883	25904.3	0.972268	0.32801
LPS.Treatment:Diet	1	61	5113.89	21310.2	14.6384	0.00030896
Sex:LPS.Treatment:Diet	1	61	223.97	25896	0.527579	0.470404
Holm Corrected Posthocs	Condition 1			Condition 2
	Sex1	Treatment1	Diet1	Sex2	Treatment2	Diet2	estimate	SE	df	t.ratio	p.value	holm.p.value.adjusted
1	female	LPS	Acetate	female	PBS	Acetate	84.5	8.02231	120	10.5331	9.05794e-19	2.80796e-17	significant
2	female	LPS	Butyrate	female	PBS	Butyrate	52.5556	7.5635	120	6.94857	2.05418e-10	5.13544e-09	significant
3	female	LPS	Propionate	female	PBS	Propionate	69.4365	7.5635	120	9.18047	1.53447e-15	4.14307e-14	significant
4	female	LPS	Saline	female	PBS	Saline	69.9375	7.50418	120	9.3198	7.17014e-16	2.00764e-14	significant
5	male	LPS	Acetate	male	PBS	Acetate	68.0347	7.29275	120	9.32909	6.81539e-16	1.97646e-14	significant
6	male	LPS	Butyrate	male	PBS	Butyrate	56.1667	7.07501	120	7.93874	1.22141e-12	3.17565e-11	significant
7	male	LPS	Propionate	male	PBS	Propionate	63.5556	6.74576	120	9.42156	4.1094e-16	1.23282e-14	significant
8	male	LPS	Saline	male	PBS	Saline	77.7111	6.89587	120	11.2692	1.55639e-20	4.98046e-19	significant
9	female	LPS	Acetate	female	LPS	Butyrate	31.9444	7.5635	120	4.2235	4.70832e-05	0.00108291	significant
10	female	LPS	Acetate	female	LPS	Propionate	10.7857	8.02231	120	1.34447	0.181334	1
11	female	LPS	Acetate	female	LPS	Saline	4.9375	7.76757	120	0.635656	0.526211	1
12	female	LPS	Butyrate	female	LPS	Propionate	-21.1587	7.5635	120	-2.79748	0.00600128	0.114024
13	female	LPS	Butyrate	female	LPS	Saline	-27.0069	7.29275	120	-3.70326	0.000323017	0.00710637	significant
14	female	LPS	Propionate	female	LPS	Saline	-5.84821	7.76757	120	-0.752902	0.452983	1
15	female	PBS	Acetate	female	PBS	Butyrate	-4.26326e-14	8.02231	120	-5.31425e-15	1	1
16	female	PBS	Acetate	female	PBS	Propionate	-4.27778	7.5635	120	-0.565581	0.572734	1
17	female	PBS	Acetate	female	PBS	Saline	-9.625	7.76757	120	-1.23913	0.217717	1
18	female	PBS	Butyrate	female	PBS	Propionate	-4.27778	7.5635	120	-0.565581	0.572734	1
19	female	PBS	Butyrate	female	PBS	Saline	-9.625	7.76757	120	-1.23913	0.217717	1
20	female	PBS	Propionate	female	PBS	Saline	-5.34722	7.29275	120	-0.733224	0.464852	1
21	male	LPS	Acetate	male	LPS	Butyrate	11.8681	7.29275	120	1.62738	0.10628	1
22	male	LPS	Acetate	male	LPS	Propionate	1.75694	7.29275	120	0.240916	0.810031	1
23	male	LPS	Acetate	male	LPS	Saline	-20.7986	7.29275	120	-2.85196	0.00511786	0.102357
24	male	LPS	Butyrate	male	LPS	Propionate	-10.1111	7.07501	120	-1.42913	0.155565	1
25	male	LPS	Butyrate	male	LPS	Saline	-32.6667	7.07501	120	-4.61719	9.83907e-06	0.000236138	significant
26	male	LPS	Propionate	male	LPS	Saline	-22.5556	7.07501	120	-3.18806	0.00182683	0.0383635	significant
27	male	PBS	Acetate	male	PBS	Butyrate	-2.13163e-14	7.07501	120	-3.0129e-15	1	1
28	male	PBS	Acetate	male	PBS	Propionate	-2.72222	6.74576	120	-0.403546	0.687265	1
29	male	PBS	Acetate	male	PBS	Saline	-11.1222	6.89587	120	-1.61288	0.109397	1
30	male	PBS	Butyrate	male	PBS	Propionate	-2.72222	6.74576	120	-0.403546	0.687265	1
31	male	PBS	Butyrate	male	PBS	Saline	-11.1222	6.89587	120	-1.61288	0.109397	1
32	male	PBS	Propionate	male	PBS	Saline	-8.4	6.55763	120	-1.28095	0.202681	1
