## Supplementary material for "Microbiome-derived Short Chain Fatty Acids modulate microglial inflammatory responses in a sex- and metabolite-specific manner": Table S6

### Sheet: Greiss Reagent Assay
Source of Variation	% of total variation	P value	P value summary	Significant?
Interaction	0.229	0.9531	ns	No
LPS	58.66	<0.0001	****	Yes
Diet	13.65	0.001	***	Yes
ANOVA table	SS	DF	MS	F (DFn, DFd)	P value
Interaction	0.1488	3	0.04959	F (3, 40) = 0.1112	P=0.9531
LPS	38.11	1	38.11	F (1, 40) = 85.44	P<0.0001
Diet	8.871	3	2.957	F (3, 40) = 6.630	P=0.0010
Residual	17.84	40	0.446
Total	64.97	47
Tukey's multiple comparisons test	Mean diff.	95.00% CI of diff.	Below threshold?	Summary	Adjusted P Value
H2O
PBS vs. sodium butyrate	0.9653	-0.06827 to 1.999	No	ns	0.0747
PBS vs. sodium propionate	0.8553	-0.1782 to 1.889	No	ns	0.1357
PBS vs. sodium acetate	0.7567	-0.2768 to 1.790	No	ns	0.2192
sodium butyrate vs. sodium propionate	-0.1099	-1.143 to 0.9236	No	ns	0.9918
sodium butyrate vs. sodium acetate	-0.2086	-1.242 to 0.8250	No	ns	0.9485
sodium propionate vs. sodium acetate	-0.09864	-1.132 to 0.9349	No	ns	0.994
LPS
PBS vs. sodium butyrate	1.159	0.1256 to 2.193	Yes	*	0.0227
PBS vs. sodium propionate	1.154	0.1205 to 2.188	Yes	*	0.0234
PBS vs. sodium acetate	0.9909	-0.04266 to 2.024	No	ns	0.0644
sodium butyrate vs. sodium propionate	-0.005086	-1.039 to 1.028	No	ns	>0.9999
sodium butyrate vs. sodium acetate	-0.1682	-1.202 to 0.8653	No	ns	0.9718
sodium propionate vs. sodium acetate	-0.1631	-1.197 to 0.8704	No	ns	0.9742
PBS
H2O vs. LPS	-1.964	-2.743 to -1.184	Yes	****	<0.0001
sodium butyrate
H2O vs. LPS	-1.77	-2.549 to -0.9906	Yes	****	<0.0001
sodium propionate
H2O vs. LPS	-1.665	-2.444 to -0.8857	Yes	***	0.0001
sodium acetate
H2O vs. LPS	-1.73	-2.509 to -0.9502	Yes	****	<0.0001

### Sheet: Phagocytosis Assay
Source of Variation	% of total variation	P value	P value summary	Significant?
Interaction	2.344	0.4044	ns	No
LPS	23.69	<0.0001	****	Yes
Diet	50.05	<0.0001	****	Yes
ANOVA table	SS (Type III)	DF	MS	F (DFn, DFd)	P value
Interaction	34.45	3	11.48	F (3, 38) = 0.9977	P=0.4044
LPS	348.1	1	348.1	F (1, 38) = 30.25	P<0.0001
Diet	735.6	3	245.2	F (3, 38) = 21.30	P<0.0001
Residual	437.4	38	11.51
Total	1470	45
Tukey's multiple comparisons test	Predicted (LS) Mean diff.	95.00% CI of diff.	Below threshold?	Summary	Adjusted P Value
H2O
PBS vs. sodium butyrate	-13.23	-19.11 to -7.342	Yes	****	<0.0001
PBS vs. sodium propionate	-6.742	-12.63 to -0.8582	Yes	*	0.0193
PBS vs. sodium acetate	-5.558	-11.44 to 0.3251	No	ns	0.0699
sodium butyrate vs. sodium propionate	6.483	1.221 to 11.75	Yes	*	0.0106
sodium butyrate vs. sodium acetate	7.667	2.404 to 12.93	Yes	**	0.002
sodium propionate vs. sodium acetate	1.183	-4.079 to 6.446	No	ns	0.9301
LPS
PBS vs. sodium butyrate	-9.117	-14.38 to -3.854	Yes	***	0.0002
PBS vs. sodium propionate	-4.183	-9.446 to 1.079	No	ns	0.1603
PBS vs. sodium acetate	-0.8667	-6.129 to 4.396	No	ns	0.9707
sodium butyrate vs. sodium propionate	4.933	-0.3290 to 10.20	No	ns	0.073
sodium butyrate vs. sodium acetate	8.25	2.988 to 13.51	Yes	***	0.0008
sodium propionate vs. sodium acetate	3.317	-1.946 to 8.579	No	ns	0.3413
PBS
H2O vs. LPS	-8.392	-12.83 to -3.958	Yes	***	0.0005
sodium butyrate
H2O vs. LPS	-4.283	-8.249 to -0.3179	Yes	*	0.035
sodium propionate
H2O vs. LPS	-5.833	-9.799 to -1.868	Yes	**	0.005
sodium acetate
H2O vs. LPS	-3.7	-7.665 to 0.2654	No	ns	0.0666

### Sheet: BrdU
Source of Variation	% of total variation	P value	P value summary	Significant?
Interaction	5.243	0.1936	ns	No
LPS	11.67	0.0017	**	Yes
Diet	16.33	0.0034	**	Yes
ANOVA table	SS (Type III)	DF	MS	F (DFn, DFd)	P value
Interaction	0.4521	3	0.1507	F (3, 61) = 1.622	P=0.1936
LPS	1.006	1	1.006	F (1, 61) = 10.83	P=0.0017
Diet	1.409	3	0.4695	F (3, 61) = 5.053	P=0.0034
Residual	5.668	61	0.09292
Tukey's multiple comparisons test	Predicted (LS) mean diff.	95.00% CI of diff.	Below threshold?	Summary	Adjusted P Value
H2O
PBS vs. sodium butyrate	0.0669	-0.3574 to 0.4912	No	ns	0.9755
PBS vs. sodium propionate	-0.1064	-0.5307 to 0.3179	No	ns	0.9108
PBS vs. sodium acetate	0.07392	-0.3504 to 0.4983	No	ns	0.9674
sodium butyrate vs. sodium propionate	-0.1733	-0.5528 to 0.2062	No	ns	0.6255
sodium butyrate vs. sodium acetate	0.007021	-0.3725 to 0.3866	No	ns	>0.9999
sodium propionate vs. sodium acetate	0.1803	-0.1992 to 0.5599	No	ns	0.5948
LPS
PBS vs. sodium butyrate	0.4876	0.1080 to 0.8671	Yes	**	0.0065
PBS vs. sodium propionate	-0.04716	-0.4267 to 0.3324	No	ns	0.9877
PBS vs. sodium acetate	0.3005	-0.07905 to 0.6800	No	ns	0.1675
sodium butyrate vs. sodium propionate	-0.5347	-0.9143 to -0.1552	Yes	**	0.0024
sodium butyrate vs. sodium acetate	-0.1871	-0.5666 to 0.1925	No	ns	0.5653
sodium propionate vs. sodium acetate	0.3477	-0.03189 to 0.7272	No	ns	0.0841
PBS
H2O vs. LPS	-0.4203	-0.7416 to -0.09910	Yes	*	0.0112
sodium butyrate
H2O vs. LPS	0.0003245	-0.2870 to 0.2877	No	ns	0.9982
sodium propionate
H2O vs. LPS	-0.3611	-0.6484 to -0.07378	Yes	*	0.0146
sodium acetate
H2O vs. LPS	-0.1938	-0.4811 to 0.09356	No	ns	0.1825

### Sheet: XTT
Source of Variation	% of total variation	P value	P value summary	Significant?
Interaction	0.645	0.9571	ns	No
LPS	12.15	0.0198	*	Yes
Diet	4.681	0.5252	ns	No
ANOVA table	SS	DF	MS	F (DFn, DFd)	P value
Interaction	0.008259	3	0.002753	F (3, 40) = 0.1042	P=0.9571
LPS	0.1556	1	0.1556	F (1, 40) = 5.890	P=0.0198
Diet	0.05994	3	0.01998	F (3, 40) = 0.7564	P=0.5252
Residual	1.057	40	0.02642
Tukey's multiple comparisons test	Mean Diff.	95.00% CI of diff.	Below threshold?	Summary	Adjusted P Value
H2O
PBS vs. sodium butyrate	-0.0375	-0.2890 to 0.2140	No	ns	0.9781
PBS vs. sodium propionate	-0.09831	-0.3498 to 0.1532	No	ns	0.7227
PBS vs. sodium acetate	-0.009538	-0.2611 to 0.2420	No	ns	0.9996
sodium butyrate vs. sodium propionate	-0.06082	-0.3123 to 0.1907	No	ns	0.9156
sodium butyrate vs. sodium acetate	0.02796	-0.2236 to 0.2795	No	ns	0.9907
sodium propionate vs. sodium acetate	0.08878	-0.1628 to 0.3403	No	ns	0.7803
LPS
PBS vs. sodium butyrate	-0.03896	-0.2905 to 0.2126	No	ns	0.9756
PBS vs. sodium propionate	-0.04942	-0.3009 to 0.2021	No	ns	0.9521
PBS vs. sodium acetate	0.04475	-0.2068 to 0.2963	No	ns	0.9638
sodium butyrate vs. sodium propionate	-0.01046	-0.2620 to 0.2411	No	ns	0.9995
sodium butyrate vs. sodium acetate	0.0837	-0.1678 to 0.3352	No	ns	0.809
sodium propionate vs. sodium acetate	0.09417	-0.1574 to 0.3457	No	ns	0.7483
PBS
H2O vs. LPS	-0.1393	-0.3290 to 0.05036	No	ns	0.1455
sodium butyrate
H2O vs. LPS	-0.1408	-0.3304 to 0.04890	No	ns	0.1415
sodium propionate
H2O vs. LPS	-0.0904	-0.2801 to 0.09925	No	ns	0.3411
sodium acetate
H2O vs. LPS	-0.08501	-0.2747 to 0.1046	No	ns	0.3704

### Sheet: TNFa
Source of Variation	% of total variation	P value	P value summary	Significant?
Interaction	0.5252	0.2175	ns	No
LPS	95.78	<0.0001	****	Yes
Diet	1.059	0.041	*	Yes
ANOVA table	SS	DF	MS	F (DFn, DFd)	P value
Interaction	3340	3	1113	F (3, 24) = 1.591	P=0.2175
LPS	609146	1	609146	F (1, 24) = 870.6	P<0.0001
Diet	6737	3	2246	F (3, 24) = 3.209	P=0.0410
Residual	16793	24	699.7
Tukey's multiple comparisons test	Mean Diff.	95.00% CI of diff.	Below threshold?	Summary	Adjusted P Value
H2O
PBS vs. sodium butyrate	-9.065	-60.66 to 42.53	No	ns	0.9618
PBS vs. sodium propionate	-11.86	-63.46 to 39.73	No	ns	0.9199
PBS vs. sodium acetate	-7.385	-58.98 to 44.21	No	ns	0.9786
sodium butyrate vs. sodium propionate	-2.798	-54.39 to 48.80	No	ns	0.9988
sodium butyrate vs. sodium acetate	1.68	-49.92 to 53.28	No	ns	0.9997
sodium propionate vs. sodium acetate	4.477	-47.12 to 56.07	No	ns	0.995
LPS
PBS vs. sodium butyrate	-40.35	-91.94 to 11.25	No	ns	0.1642
PBS vs. sodium propionate	-69.59	-121.2 to -17.99	Yes	**	0.0055
PBS vs. sodium acetate	-37.22	-88.82 to 14.38	No	ns	0.2196
sodium butyrate vs. sodium propionate	-29.25	-80.84 to 22.35	No	ns	0.4174
sodium butyrate vs. sodium acetate	3.125	-48.47 to 54.72	No	ns	0.9983
sodium propionate vs. sodium acetate	32.37	-19.23 to 83.97	No	ns	0.3305
PBS
H2O vs. LPS	-246.2	-284.8 to -207.6	Yes	****	<0.0001
sodium butyrate
H2O vs. LPS	-277.5	-316.1 to -238.9	Yes	****	<0.0001
sodium propionate
H2O vs. LPS	-304	-342.6 to -265.4	Yes	****	<0.0001
sodium acetate
H2O vs. LPS	-276.1	-314.7 to -237.5	Yes	****	<0.0001

### Sheet: IL1B
Source of Variation	% of total variation	P value	P value summary	Significant?
Interaction	11.95	0.148	ns	No
LPS	32.83	0.0005	***	Yes
Diet	6.309	0.3963	ns	No
ANOVA table	SS	DF	MS	F (DFn, DFd)	P value
Interaction	2.342	3	0.7806	F (3, 24) = 1.953	P=0.1480
LPS	6.435	1	6.435	F (1, 24) = 16.10	P=0.0005
Diet	1.237	3	0.4122	F (3, 24) = 1.032	P=0.3963
Residual	9.59	24	0.3996
Tukey's multiple comparisons test	Mean Diff.	95.00% CI of diff.	Below threshold?	Summary	Adjusted P Value
H2O
PBS vs. sodium butyrate	0.2325	-1.001 to 1.466	No	ns	0.9534
PBS vs. sodium propionate	0.0025	-1.231 to 1.236	No	ns	>0.9999
PBS vs. sodium acetate	-0.56	-1.793 to 0.6730	No	ns	0.6005
sodium butyrate vs. sodium propionate	-0.23	-1.463 to 1.003	No	ns	0.9548
sodium butyrate vs. sodium acetate	-0.7925	-2.026 to 0.4405	No	ns	0.3103
sodium propionate vs. sodium acetate	-0.5625	-1.796 to 0.6705	No	ns	0.5971
LPS
PBS vs. sodium butyrate	-0.7	-1.933 to 0.5330	No	ns	0.416
PBS vs. sodium propionate	0.33	-0.9030 to 1.563	No	ns	0.8807
PBS vs. sodium acetate	-0.1125	-1.346 to 1.121	No	ns	0.9943
sodium butyrate vs. sodium propionate	1.03	-0.2030 to 2.263	No	ns	0.1251
sodium butyrate vs. sodium acetate	0.5875	-0.6455 to 1.821	No	ns	0.5631
sodium propionate vs. sodium acetate	-0.4425	-1.676 to 0.7905	No	ns	0.7564
PBS
H2O vs. LPS	-0.8575	-1.780 to 0.06502	No	ns	0.067
sodium butyrate
H2O vs. LPS	-1.79	-2.713 to -0.8675	Yes	***	0.0005
sodium propionate
H2O vs. LPS	-0.53	-1.453 to 0.3925	No	ns	0.2473
sodium acetate
H2O vs. LPS	-0.41	-1.333 to 0.5125	No	ns	0.3681

### Sheet: IL10
Source of Variation	% of total variation	P value	P value summary	Significant?
Interaction	7.859	0.1137	ns	No
LPS	55.54	<0.0001	****	Yes
Diet	8.079	0.1066	ns	No
ANOVA table	SS	DF	MS	F (DFn, DFd)	P value
Interaction	8.887	3	2.962	F (3, 24) = 2.204	P=0.1137
LPS	62.8	1	62.8	F (1, 24) = 46.74	P<0.0001
Diet	9.135	3	3.045	F (3, 24) = 2.266	P=0.1066
Residual	32.25	24	1.344
Tukey's multiple comparisons test	Mean Diff.	95.00% CI of diff.	Below threshold?	Summary	Adjusted P Value
H2O
PBS vs. sodium butyrate	0.385	-1.876 to 2.646	No	ns	0.965
PBS vs. sodium propionate	0.4775	-1.784 to 2.739	No	ns	0.9364
PBS vs. sodium acetate	1.243	-1.019 to 3.504	No	ns	0.4441
sodium butyrate vs. sodium propionate	0.0925	-2.169 to 2.354	No	ns	0.9995
sodium butyrate vs. sodium acetate	0.8575	-1.404 to 3.119	No	ns	0.7245
sodium propionate vs. sodium acetate	0.765	-1.496 to 3.026	No	ns	0.7874
LPS
PBS vs. sodium butyrate	-2.573	-4.834 to -0.3113	Yes	*	0.0216
PBS vs. sodium propionate	-0.97	-3.231 to 1.291	No	ns	0.6429
PBS vs. sodium acetate	-0.53	-2.791 to 1.731	No	ns	0.9157
sodium butyrate vs. sodium propionate	1.603	-0.6587 to 3.864	No	ns	0.2328
sodium butyrate vs. sodium acetate	2.043	-0.2187 to 4.304	No	ns	0.0869
sodium propionate vs. sodium acetate	0.44	-1.821 to 2.701	No	ns	0.9492
PBS
H2O vs. LPS	-1.258	-2.949 to 0.4343	No	ns	0.1381
sodium butyrate
H2O vs. LPS	-4.215	-5.907 to -2.523	Yes	****	<0.0001
sodium propionate
H2O vs. LPS	-2.705	-4.397 to -1.013	Yes	**	0.003
sodium acetate
H2O vs. LPS	-3.03	-4.722 to -1.338	Yes	**	0.0011

### Sheet: IL6
Source of Variation	% of total variation	P value	P value summary	Significant?
Interaction	4.477	0.0002	***	Yes
LPS	87.48	<0.0001	****	Yes
Diet	4.461	0.0002	***	Yes
ANOVA table	SS	DF	MS	F (DFn, DFd)	P value
Interaction	10334476	3	3444825	F (3, 24) = 10.01	P=0.0002
LPS	201921895	1	201921895	F (1, 24) = 586.7	P<0.0001
Diet	10296892	3	3432297	F (3, 24) = 9.972	P=0.0002
Residual	8260259	24	344177
Tukey's multiple comparisons test	Mean Diff.	95.00% CI of diff.	Below threshold?	Summary	Adjusted P Value
H2O
PBS vs. sodium butyrate	-29.74	-1174 to 1115	No	ns	0.9999
PBS vs. sodium propionate	-26.22	-1171 to 1118	No	ns	>0.9999
PBS vs. sodium acetate	-4.602	-1149 to 1140	No	ns	>0.9999
sodium butyrate vs. sodium propionate	3.518	-1141 to 1148	No	ns	>0.9999
sodium butyrate vs. sodium acetate	25.14	-1119 to 1170	No	ns	>0.9999
sodium propionate vs. sodium acetate	21.62	-1123 to 1166	No	ns	>0.9999
LPS
PBS vs. sodium butyrate	1131	-13.85 to 2275	No	ns	0.0537
PBS vs. sodium propionate	-1944	-3089 to -799.9	Yes	***	0.0005
PBS vs. sodium acetate	-924.1	-2068 to 220.3	No	ns	0.1444
sodium butyrate vs. sodium propionate	-3075	-4219 to -1930	Yes	****	<0.0001
sodium butyrate vs. sodium acetate	-2055	-3199 to -910.2	Yes	***	0.0003
sodium propionate vs. sodium acetate	1020	-124.2 to 2165	No	ns	0.0927
PBS
H2O vs. LPS	-4605	-5461 to -3748	Yes	****	<0.0001
sodium butyrate
H2O vs. LPS	-3444	-4301 to -2588	Yes	****	<0.0001
sodium propionate
H2O vs. LPS	-6523	-7379 to -5667	Yes	****	<0.0001
sodium acetate
H2O vs. LPS	-5524	-6380 to -4668	Yes	****	<0.0001
