## Supplementary material for "Microbiome-derived Short Chain Fatty Acids modulate microglial inflammatory responses in a sex- and metabolite-specific manner": Table S7

### Sheet: Combined_SCFA_ANOVA_InVivo
numDF	denDF	F-value	p-value	HistoneMark	Factor	Significance
1	31	134.592	8.23674461969404e-13	H3K9ac	(Intercept)	Significant
3	31	2.26962	0.0999926	H3K9ac	Diet	Not Significant
1	31	0.0109041	0.917507	H3K9ac	Sex	Not Significant
1	31	0.434607	0.514605	H3K9ac	Batch	Not Significant
3	31	0.115396	0.950417	H3K9ac	Diet:Sex	Not Significant
1	31	44.0872	2.01551257794641e-07	H3K27ac	(Intercept)	Significant
3	31	1.26928	0.302054	H3K27ac	Diet	Not Significant
1	31	0.0442629	0.834742	H3K27ac	Sex	Not Significant
1	31	1.76419	0.193799	H3K27ac	Batch	Not Significant
3	31	0.72788	0.543152	H3K27ac	Diet:Sex	Not Significant

### Sheet: SCFA_Posthoc_Sidak_InVivo
contrast	Diet	estimate	SE	df	t.ratio	p.value	HistoneMark	Significance
Female - Male	Saline	-0.0103054	0.0986891	31	-0.104423	0.917507	H3K9ac	Not Significant
Female - Male	Butyrate	-0.0554396	0.103604	31	-0.535112	0.596391	H3K9ac	Not Significant
Female - Male	Propionate	0.0206622	0.0840151	31	0.245934	0.807354	H3K9ac	Not Significant
Female - Male	Acetate	0.00673204	0.110643	31	0.0608449	0.951873	H3K9ac	Not Significant
Female - Male	Saline	0.0318297	0.151291	31	0.210387	0.834742	H3K27ac	Not Significant
Female - Male	Butyrate	-0.152266	0.158825	31	-0.958701	0.345127	H3K27ac	Not Significant
Female - Male	Propionate	0.142839	0.128796	31	1.10903	0.275945	H3K27ac	Not Significant
Female - Male	Acetate	0.0812719	0.169616	31	0.479153	0.635193	H3K27ac	Not Significant
contrast	Sex	LPS.Treatment	estimate	SE	df	t.ratio	p.value	HistoneMark	Significance
Saline - Butyrate	Female	PBS	-0.233668	0.104838	61	-2.22884	0.164547	H3K9ac	Not Significant
Saline - Propionate	Female	PBS	-0.21655	0.0957039	61	-2.26271	0.152631	H3K9ac	Not Significant
Saline - Acetate	Female	PBS	-0.090255	0.113238	61	-0.797036	0.965166	H3K9ac	Not Significant
Butyrate - Propionate	Female	PBS	0.0171182	0.0957039	61	0.178866	0.999992	H3K9ac	Not Significant
Butyrate - Acetate	Female	PBS	0.143413	0.113238	61	1.26647	0.757206	H3K9ac	Not Significant
Propionate - Acetate	Female	PBS	0.126295	0.104838	61	1.20466	0.796381	H3K9ac	Not Significant
Saline - Butyrate	Male	PBS	-0.287883	0.0898825	61	-3.20288	0.0129108	H3K9ac	Significant
Saline - Propionate	Male	PBS	-0.166125	0.0830064	61	-2.00135	0.264021	H3K9ac	Not Significant
Saline - Acetate	Male	PBS	-0.0641373	0.0898825	61	-0.713568	0.979819	H3K9ac	Not Significant
Butyrate - Propionate	Male	PBS	0.121758	0.0878742	61	1.3856	0.675217	H3K9ac	Not Significant
Butyrate - Acetate	Male	PBS	0.223745	0.0941692	61	2.37599	0.117718	H3K9ac	Not Significant
Propionate - Acetate	Male	PBS	0.101987	0.0869553	61	1.17287	0.815382	H3K9ac	Not Significant
Saline - Butyrate	Female	LPS	-0.340152	0.0897782	61	-3.78881	0.00209106	H3K9ac	Significant
Saline - Propionate	Female	LPS	-0.369315	0.0994584	61	-3.71326	0.0026696	H3K9ac	Significant
Saline - Acetate	Female	LPS	-0.289115	0.0994584	61	-2.90689	0.03011	H3K9ac	Significant
Butyrate - Propionate	Female	LPS	-0.0291624	0.0957039	61	-0.304715	0.999817	H3K9ac	Not Significant
Butyrate - Acetate	Female	LPS	0.0510373	0.0957039	61	0.533283	0.995637	H3K9ac	Not Significant
Propionate - Acetate	Female	LPS	0.0801997	0.104838	61	0.764984	0.971472	H3K9ac	Not Significant
Saline - Butyrate	Male	LPS	-0.114959	0.0937703	61	-1.22596	0.783199	H3K9ac	Not Significant
Saline - Propionate	Male	LPS	-0.089248	0.0938702	61	-0.95076	0.921378	H3K9ac	Not Significant
Saline - Acetate	Male	LPS	0.0339501	0.0995526	61	0.341027	0.999648	H3K9ac	Not Significant
Butyrate - Propionate	Male	LPS	0.0257107	0.0938702	61	0.273896	0.999901	H3K9ac	Not Significant
Butyrate - Acetate	Male	LPS	0.148909	0.0995526	61	1.49578	0.595057	H3K9ac	Not Significant
Propionate - Acetate	Male	LPS	0.123198	0.0994584	61	1.23869	0.775157	H3K9ac	Not Significant
Saline - Butyrate	Female	PBS	-0.239502	0.154642	61	-1.54875	0.55615	H3K27ac	Not Significant
Saline - Propionate	Female	PBS	-0.257091	0.141168	61	-1.82117	0.367424	H3K27ac	Not Significant
Saline - Acetate	Female	PBS	-0.0789537	0.167032	61	-0.472686	0.997754	H3K27ac	Not Significant
Butyrate - Propionate	Female	PBS	-0.0175891	0.141168	61	-0.124597	0.999999	H3K27ac	Not Significant
Butyrate - Acetate	Female	PBS	0.160548	0.167032	61	0.96118	0.917538	H3K27ac	Not Significant
Propionate - Acetate	Female	PBS	0.178137	0.154642	61	1.15193	0.827423	H3K27ac	Not Significant
Saline - Butyrate	Male	PBS	-0.422434	0.132581	61	-3.18623	0.0135597	H3K27ac	Significant
Saline - Propionate	Male	PBS	-0.148574	0.122438	61	-1.21346	0.790982	H3K27ac	Not Significant
Saline - Acetate	Male	PBS	-0.0306745	0.132581	61	-0.231364	0.999963	H3K27ac	Not Significant
Butyrate - Propionate	Male	PBS	0.273861	0.129619	61	2.11282	0.210943	H3K27ac	Not Significant
Butyrate - Acetate	Male	PBS	0.39176	0.138904	61	2.82036	0.0381561	H3K27ac	Significant
Propionate - Acetate	Male	PBS	0.117899	0.128263	61	0.919196	0.932313	H3K27ac	Not Significant
Saline - Butyrate	Female	LPS	-0.593768	0.132427	61	-4.48373	0.000197873	H3K27ac	Significant
Saline - Propionate	Female	LPS	-0.528691	0.146706	61	-3.60375	0.00378582	H3K27ac	Significant
Saline - Acetate	Female	LPS	-0.475977	0.146706	61	-3.24443	0.0114154	H3K27ac	Significant
Butyrate - Propionate	Female	LPS	0.0650766	0.141168	61	0.460987	0.998047	H3K27ac	Not Significant
Butyrate - Acetate	Female	LPS	0.117791	0.141168	61	0.834401	0.956653	H3K27ac	Not Significant
Propionate - Acetate	Female	LPS	0.0527141	0.154642	61	0.340879	0.999649	H3K27ac	Not Significant
Saline - Butyrate	Male	LPS	-0.172037	0.138316	61	-1.2438	0.771894	H3K27ac	Not Significant
Saline - Propionate	Male	LPS	-0.0960226	0.138463	61	-0.693489	0.982535	H3K27ac	Not Significant
Saline - Acetate	Male	LPS	0.00152819	0.146845	61	0.0104068	1	H3K27ac	Not Significant
Butyrate - Propionate	Male	LPS	0.0760148	0.138463	61	0.548989	0.994893	H3K27ac	Not Significant
Butyrate - Acetate	Male	LPS	0.173566	0.146845	61	1.18197	0.810032	H3K27ac	Not Significant
Propionate - Acetate	Male	LPS	0.0975508	0.146706	61	0.664941	0.985919	H3K27ac	Not Significant

### Sheet: Combined_SCFA_ANOVA_invitro
Df	Sum Sq	Mean Sq	F-value	p-value	Factor	HistoneMark	Significance
3	23.6733	7.8911	33.3227	5.04379139042005e-13	Diet	H3K9ac	Significant
1	1.87779	1.87779	7.92955	0.00648498	LPS.Treatment	H3K9ac	Significant
3	5.79056	1.93019	8.15083	0.00011474	Diet:LPS.Treatment	H3K9ac	Significant
63	14.9189	0.236809	NA	NA	Residuals	H3K9ac	NA
3	12.7121	4.23737	491.339	1.24960861450208e-43	Diet	H3K27ac	Significant
1	0.49739	0.49739	57.6742	1.82897307902893e-10	LPS.Treatment	H3K27ac	Significant
3	0.0275399	0.00917995	1.06445	0.370611	Diet:LPS.Treatment	H3K27ac	Not Significant
63	0.54332	0.00862412	NA	NA	Residuals	H3K27ac	NA
3	1.63846	0.546154	159.572	2.21917692620243e-29	Diet	H3K4me3	Significant
1	0.00493	0.00493	1.44042	0.234566	LPS.Treatment	H3K4me3	Not Significant
3	0.012466	0.00415534	1.21408	0.31197	Diet:LPS.Treatment	H3K4me3	Not Significant
63	0.215625	0.00342262	NA	NA	Residuals	H3K4me3	NA

### Sheet: SCFA_Posthoc_Sidak_InVitro
contrast	LPS.Treatment	estimate	SE	df	t.ratio	p.value	HistoneMark	Significance
PBS - Butyrate	VEH	-1.69778	0.2294	63	-7.40096	2.39161423998269e-09	H3K9ac	Significant
PBS - Propionate	VEH	-1.68556	0.2294	63	-7.34769	2.96382984821264e-09	H3K9ac	Significant
PBS - Acetate	VEH	-0.198889	0.2294	63	-0.866998	0.94809	H3K9ac	Not Significant
Butyrate - Propionate	VEH	0.0122222	0.2294	63	0.0532792	1	H3K9ac	Not Significant
Butyrate - Acetate	VEH	1.49889	0.2294	63	6.53397	7.72645862845422e-08	H3K9ac	Significant
Propionate - Acetate	VEH	1.48667	0.2294	63	6.48069	9.55007242176009e-08	H3K9ac	Significant
PBS - Butyrate	LPS	-0.279583	0.23646	63	-1.18237	0.809573	H3K9ac	Not Significant
PBS - Propionate	LPS	-0.312222	0.2294	63	-1.36104	0.692303	H3K9ac	Not Significant
PBS - Acetate	LPS	0.763333	0.2294	63	3.32753	0.00876453	H3K9ac	Significant
Butyrate - Propionate	LPS	-0.0326389	0.23646	63	-0.138032	0.999998	H3K9ac	Not Significant
Butyrate - Acetate	LPS	1.04292	0.23646	63	4.41055	0.00024632	H3K9ac	Significant
Propionate - Acetate	LPS	1.07556	0.2294	63	4.68857	9.12400399720736e-05	H3K9ac	Significant
PBS - Butyrate	VEH	-0.976414	0.0451248	63	-21.6381	0	H3K27ac	Significant
PBS - Propionate	VEH	-0.202537	0.0437775	63	-4.62651	0.000114138	H3K27ac	Significant
PBS - Acetate	VEH	0.0304044	0.0437775	63	0.69452	0.982385	H3K27ac	Not Significant
Butyrate - Propionate	VEH	0.773877	0.0451248	63	17.1497	0	H3K27ac	Significant
Butyrate - Acetate	VEH	1.00682	0.0451248	63	22.3118	0	H3K27ac	Significant
Propionate - Acetate	VEH	0.232942	0.0437775	63	5.32103	8.74100641223841e-06	H3K27ac	Significant
PBS - Butyrate	LPS	-1.06268	0.0437775	63	-24.2746	0	H3K27ac	Significant
PBS - Propionate	LPS	-0.184789	0.0437775	63	-4.22109	0.00047711	H3K27ac	Significant
PBS - Acetate	LPS	0.023886	0.0437775	63	0.545622	0.995056	H3K27ac	Not Significant
Butyrate - Propionate	LPS	0.877894	0.0437775	63	20.0535	0	H3K27ac	Significant
Butyrate - Acetate	LPS	1.08657	0.0437775	63	24.8202	0	H3K27ac	Significant
Propionate - Acetate	LPS	0.208675	0.0437775	63	4.76671	6.87046762850585e-05	H3K27ac	Significant
PBS - Butyrate	VEH	-0.408195	0.0275787	63	-14.8011	0	H3K4me3	Significant
PBS - Propionate	VEH	-0.163605	0.0275787	63	-5.9323	8.29984279415719e-07	H3K4me3	Significant
PBS - Acetate	VEH	-0.0490273	0.0275787	63	-1.77772	0.394733	H3K4me3	Not Significant
Butyrate - Propionate	VEH	0.24459	0.0275787	63	8.86883	6.55475673738692e-12	H3K4me3	Significant
Butyrate - Acetate	VEH	0.359168	0.0275787	63	13.0234	0	H3K4me3	Significant
Propionate - Acetate	VEH	0.114578	0.0275787	63	4.15457	0.00059981	H3K4me3	Significant
PBS - Butyrate	LPS	-0.349076	0.0275787	63	-12.6575	0	H3K4me3	Significant
PBS - Propionate	LPS	-0.109058	0.0275787	63	-3.95443	0.00118135	H3K4me3	Significant
PBS - Acetate	LPS	0.0179556	0.0284274	63	0.631631	0.989209	H3K4me3	Not Significant
Butyrate - Propionate	LPS	0.240018	0.0275787	63	8.70303	1.27158283902418e-11	H3K4me3	Significant
Butyrate - Acetate	LPS	0.367031	0.0284274	63	12.9112	0	H3K4me3	Significant
Propionate - Acetate	LPS	0.127013	0.0284274	63	4.46799	0.000201062	H3K4me3	Significant
contrast	Diet	estimate	SE	df	t.ratio	p.value	HistoneMark	Significance
VEH - LPS	PBS	-1.25667	0.2294	63	-5.47807	8.01244257858644e-07	H3K9ac	Significant
VEH - LPS	Butyrate	0.161528	0.23646	63	0.683109	0.497042	H3K9ac	Not Significant
VEH - LPS	Propionate	0.116667	0.2294	63	0.508574	0.612827	H3K9ac	Not Significant
VEH - LPS	Acetate	-0.294444	0.2294	63	-1.28354	0.204003	H3K9ac	Not Significant
VEH - LPS	PBS	-0.149715	0.0437775	63	-3.4199	0.00110394	H3K27ac	Significant
VEH - LPS	Butyrate	-0.235983	0.0451248	63	-5.22957	2.0583608954287e-06	H3K27ac	Significant
VEH - LPS	Propionate	-0.131967	0.0437775	63	-3.01448	0.00370645	H3K27ac	Significant
VEH - LPS	Acetate	-0.156233	0.0437775	63	-3.5688	0.000692415	H3K27ac	Significant
VEH - LPS	PBS	-0.0615093	0.0275787	63	-2.23032	0.0292963	H3K4me3	Significant
VEH - LPS	Butyrate	-0.00238981	0.0275787	63	-0.0866544	0.931221	H3K4me3	Not Significant
VEH - LPS	Propionate	-0.00696228	0.0275787	63	-0.252452	0.801514	H3K4me3	Not Significant
VEH - LPS	Acetate	0.00547357	0.0284274	63	0.192545	0.847934	H3K4me3	Not Significant

### Sheet: Inhibition NLR Stats
Sigmoidal, 4PL, X is log(concentration)
Inhibitor	Butyrate	Propionate	Acetate	Trichostatin A
Best-fit values
Top	104.3	118.3	3929	100.6
Bottom	-0.527	14.18	15.6	26.91
LogIC50	-2.919	-2.007	4.507	-5.413
HillSlope	0.6853	0.4789	0.3531	0.8097
IC50	0.001205	0.009835	32148	3.866e-06
Span	104.8	104.1	3913	73.69
95% CI (profile likelihood)
Top	98.65 to 111.3	98.13 to 228.7		98.58 to 102.8
Bottom	-6.139 to 4.321	-0.1331 to 21.70	1.688 to 23.91	-8.888 to 40.58
LogIC50	-3.061 to -2.772	-2.454 to -0.2020	-1.584 to	-6.014 to -5.123
HillSlope	0.5541 to 0.8382	0.2375 to 0.7657	0.1770 to 1.227	0.5589 to 1.143
IC50	0.0008689 to 0.001690	0.003518 to 0.6281	0.02604 to ???	9.690e-007 to 7.533e-006
Goodness of Fit
Degrees of Freedom	86	86	86	86
R squared	0.9499	0.8346	0.4899	0.8788
Sum of Squares	7136	15454	33171	4135
Sy.x	9.109	13.4	19.64	6.934
Number of points
# of X values	100	100	100	100
# Y values analyzed	90	90	90	90
